# FOXM1 enhances DNA repair in aged cells to maintain the peripheral heterochromatin barrier to senescence enhancers

**DOI:** 10.1101/2025.10.29.685369

**Authors:** Carlos Sousa-Soares, Maria M. da Silva, José P. Castro, Joana C. Macedo, Elsa Logarinho

## Abstract

DNA damage is a key driver of aging, contributing to epigenetic erosion, senescence, and chronic inflammation. However, genoprotective strategies to counteract aging remain intangible. Here we show that FOXM1 repression during aging accounts for a global transcriptional shutdown of DNA repair genes and the accrual of DNA damage. Restored FOXM1 activity in aged cells reduces DNA damage and epigenetic alterations driving senescence. Mechanistically, FOXM1 drives the transcription of DNA repair genes, which prevents the DNA damage-driven degradation of the G9a methyltransferase and subsequent loss of H3K9me2 at the nuclear periphery. Remarkably, we show that amendment of the H3K9me2 guidepost for peripheral heterochromatin by FOXM1 induction in aged cells inactivates enhancers of the AP-1-driven senescence and inflammation program. These findings establish FOXM1 as an age-reversal factor capable of restoring (epi)genetic integrity to inhibit the senescence enhancer landscape, offering a promising therapeutic avenue to address the fundamental causes of aging.
