## Supplementary Table 1 for "FOXM1 enhances DNA repair in aged cells to maintain the peripheral heterochromatin barrier to senescence enhancers"

### Sheet: Table 1
Supplementary Table 1. Information regarding human dermal fibroblasts used in this study.
Catalog ID	Description	Collection	Age	Sex	Tissue Type
DFM021711A	Apparently healthy individual	Zen Bio	1 DA	Male	Foreskin
GM21811	Apparently healthy individual	NIGMS Human Genetic Cell Repository	1 DA	Male	Foreskin
GM05659	Apparently healthy individual	NIGMS Human Genetic Cell Repository	1 Y	Male	Skin, chest
GM08398	Apparently healthy individual	NIGMS Human Genetic Cell Repository	8 Y	Male	Skin, inguinal area
GM09503	Apparently healthy individual	NIGMS Human Genetic Cell Repository	10 Y	Male	Skin, lower left abdomen
GM03348	Apparently healthy individual	NIGMS Human Genetic Cell Repository	10 Y	Male	Skin, inguinal area
GM01651	Apparently healthy individual	NIGMS Human Genetic Cell Repository	13 Y	Male	Skin, arm
GM23973	Apparently healthy individual	NIGMS Human Genetic Cell Repository	19 Y	Male	n/a
GM23964	Apparently healthy individual	NIGMS Human Genetic Cell Repository	21 Y	Male	n/a
AG13153	Gerontology research center (grc) cell culture collection	NIGMS Human Genetic Cell Repository	30 Y	Male	Skin, arm
	Baltimore longitudinal study on aging (blsa)
AG06235	Gerontology research center (grc) cell culture collection	NIGMS Human Genetic Cell Repository	42 Y	Male	Skin, arm
	Baltimore longitudinal study on aging (blsa)
GM23967	Apparently healthy individual	NIGMS Human Genetic Cell Repository	52 Y	Male	n/a
AG13151	Gerontology research center (grc) cell culture collection	NIGMS Human Genetic Cell Repository	54 Y	Male	Skin, arm
	Baltimore longitudinal study on aging (blsa)
AG11073	Gerontology research center (grc) cell culture collection	NIGMS Human Genetic Cell Repository	75 Y	Male	Skin, arm
	Baltimore longitudinal study on aging (blsa)
AG07135	Gerontology research center (grc) cell culture collection	NIGMS Human Genetic Cell Repository	77 Y	Male	Skin, arm
	Baltimore longitudinal study on aging (blsa)
AG13993	Gerontology research center (grc) cell culture collection	NIGMS Human Genetic Cell Repository	83 Y	Male	Skin, arm
	Baltimore longitudinal study on aging (blsa)
AG11488	Gerontology research center (grc) cell culture collection	NIGMS Human Genetic Cell Repository	84 Y	Male	Skin, arm
	Baltimore longitudinal study on aging (blsa)
AG10884	Gerontology research center (grc) cell culture collection	NIGMS Human Genetic Cell Repository	87 Y	Male	Skin, arm
	Baltimore longitudinal study on aging (blsa)
