## Supplementary Table 3 for "FOXM1 enhances DNA repair in aged cells to maintain the peripheral heterochromatin barrier to senescence enhancers"

### Sheet: Table 3
Supplementary Table 3. Downregulated DNA Repair genes (GOBP_DNA_REPAIR.v2024.1.Hs) in aged HDFs.
Gene Symbol	Log2FC	padjust
PTTG1	-0.828907	9.45e-06
PLK1	-0.701218	0.00486513
GINS2	-0.694041	0.000152498
UBE2T	-0.678706	0.000118305
KIF22	-0.673183	0.000157817
CDKN2D	-0.658237	1.11e-06
UHRF1	-0.650662	0.000531871
RAD51	-0.644014	3.96e-05
TRAIP	-0.643406	8.71e-05
CHAF1B	-0.618625	1.39e-05
CDC45	-0.607133	0.00537681
MAD2L2	-0.598255	1.4e-09
FOXM1	-0.597759	0.00444579
HMGB2	-0.595892	4.09e-06
CDCA5	-0.579695	0.0070666
RNASEH2A	-0.579217	0.0017983
NEIL3	-0.575146	0.0049734
TRIP13	-0.572582	0.00444579
CDK1	-0.570225	0.00741882
EXO1	-0.568785	0.00767681
GINS4	-0.568567	0.00104874
FEN1	-0.563116	0.00102677
DPF1	-0.554715	0.000449993
DDX11	-0.544918	0.000104604
RFC4	-0.538044	6.92e-06
MCM2	-0.533032	0.00228905
MCM5	-0.527896	0.0043835
BLM	-0.518502	0.0180841
CENPX	-0.511595	2.4e-05
PCLAF	-0.50593	0.00268196
CLSPN	-0.500258	0.0219125
H2AX	-0.496433	0.0192072
FANCA	-0.495234	0.00350734
POLE2	-0.495139	0.00258634
DTL	-0.488461	0.014435
RAD54L	-0.487035	0.00109731
POLQ	-0.486549	0.0265398
FANCD2	-0.485386	0.0162278
RFC2	-0.473488	0.000195026
XRCC2	-0.46729	0.0165522
RECQL4	-0.462705	0.0361192
FANCI	-0.461915	0.00274186
FANCG	-0.460786	0.00208786
MCM7	-0.454739	0.00144983
WRAP53	-0.454387	0.00014865
POLE	-0.447856	0.000637265
MCM3	-0.446996	0.000545538
RAD51AP1	-0.443732	0.026082
TIMELESS	-0.441415	0.00586666
BRME1	-0.440431	0.00999264
MCM8	-0.436876	0.00640299
PARPBP	-0.432947	0.00829442
CDK2	-0.430605	0.000412056
CHAF1A	-0.426676	0.00377569
LIG1	-0.426645	0.0139532
FANCE	-0.41606	4.78e-05
NUDT1	-0.411646	0.000377403
NSD2	-0.410299	0.00245774
RFC3	-0.408006	0.0157126
FAAP24	-0.407323	5.02e-05
BRCA1	-0.406902	0.0288199
PIF1	-0.396225	0.00184633
TREX1	-0.39545	3.14e-05
CDC7	-0.39389	0.00524359
BRIP1	-0.390256	0.0457377
RRM1	-0.376958	0.000543744
DNA2	-0.375289	0.00529056
RUVBL2	-0.373714	0.00220167
MCM4	-0.373687	0.0096832
SLX1A	-0.370241	0.0033555
HROB	-0.368957	0.0315333
BARD1	-0.363839	0.0113598
MCM6	-0.362146	0.000206785
WDHD1	-0.357775	0.00926699
TICRR	-0.357203	0.00294469
RAD23A	-0.355932	6.4e-07
MC1R	-0.355032	0.00394023
CIB1	-0.35127	3.86e-08
PAGR1	-0.350713	5.77e-06
PCNA	-0.349023	0.000669852
PARP2	-0.347886	0.00018703
CGAS	-0.345499	7.44e-05
XRCC1	-0.343056	2.64e-06
MUTYH	-0.342395	5.68e-05
POLB	-0.338043	2.66e-07
PAXX	-0.329437	0.0282345
EME1	-0.32869	0.00056064
MGME1	-0.328515	0.00113712
BCL7C	-0.325627	1.94e-05
SIRT7	-0.322513	6.95e-06
SLX1B	-0.314804	0.00670976
FIRRM	-0.314178	0.0069545
PRMT1	-0.312432	1.1e-05
FUS	-0.312412	0.000261869
CHEK1	-0.31163	0.00259865
RHNO1	-0.3111	2.37e-05
SWSAP1	-0.310628	0.00454227
NSMCE4A	-0.308441	2.48e-05
ATRIP	-0.306791	0.000240573
FZR1	-0.302026	0.022245
KDM4D	-0.301295	0.0168496
ZGRF1	-0.299711	0.0331508
DCLRE1B	-0.29559	0.00825227
SWI5	-0.294823	2.82e-07
LIG3	-0.292653	2.88e-11
ALKBH2	-0.292181	5.03e-06
DMAP1	-0.290532	4.7e-07
POLD2	-0.290295	0.00226171
RAD18	-0.289091	0.00509472
FANCC	-0.287481	0.000533938
TDP1	-0.286529	0.00130845
NABP2	-0.285047	4.07e-09
RTEL1	-0.283423	0.0191641
ZMYND8	-0.278177	4.23e-06
SMC1A	-0.277364	0.0095474
MSH5	-0.276212	0.00939888
RFWD3	-0.274084	0.0192352
RAD9A	-0.272787	0.00125012
TFPT	-0.270232	0.0004557
INO80E	-0.27003	6.99e-05
MPG	-0.267352	0.0260624
GTF2H4	-0.26637	1.72e-07
NTHL1	-0.264792	0.0313658
POLA1	-0.264753	0.0403693
ACTL6A	-0.264737	3.97e-05
KMT5C	-0.262932	0.00669383
MUS81	-0.26289	0.00321237
RAD21	-0.262729	0.000725314
PARP1	-0.257704	0.00109949
RPA2	-0.257684	0.000118426
DCLRE1A	-0.256898	0.000349612
CTBP1-DT	-0.25198	3.68e-09
SSRP1	-0.246773	0.00152383
CHEK2	-0.24597	0.00161866
SIRT6	-0.245422	0.0440946
SMARCB1	-0.245182	3.62e-06
TTF2	-0.243789	0.0353502
TMEM161A	-0.243339	0.0145523
KMT5A	-0.24322	0.000232548
RPA1	-0.242468	0.00020307
SLX4	-0.237418	0.0199474
PIAS4	-0.237047	0.0064368
SGF29	-0.236672	0.006243
RFC5	-0.232972	0.00982034
TRIM28	-0.230524	0.0169116
EXO5	-0.230064	0.00208544
TOP3B	-0.229492	5.56e-05
VPS72	-0.228887	2.76e-10
EXOSC10	-0.228018	9.15e-05
MDC1	-0.227345	0.00119398
TOPBP1	-0.227308	0.0135392
RNASEH2B	-0.218087	0.00152166
POLR2I	-0.215135	0.00222688
SMARCA4	-0.214078	0.0254418
XRCC6	-0.212474	8.78e-06
STUB1	-0.210866	0.0135869
HDGFL2	-0.20913	0.0256181
TENT4A	-0.208329	1.95e-05
OTUB1	-0.207366	3.24e-06
PNKP	-0.205417	0.0338136
RPA3	-0.205257	0.01495
SF3B5	-0.202554	0.000274559
PSMD14	-0.200693	0.0011524
ALKBH3	-0.20027	8.88e-09
HSF1	-0.198595	0.0464025
POLG	-0.196818	0.00296785
ACTR5	-0.196815	0.00122154
TAF4	-0.196612	5.74e-05
BABAM1	-0.193159	0.000148934
COMMD1	-0.191517	2.17e-06
SMARCD3	-0.190954	0.0351278
RAD51D	-0.187217	0.00432802
APEX2	-0.185802	8.67e-05
AUNIP	-0.18495	6.6e-05
TAF5	-0.183041	0.010209
MCRS1	-0.182711	0.000219616
XAB2	-0.182531	0.0482859
HMCES	-0.18118	0.00760988
NPM1	-0.181105	0.0121418
PPP4C	-0.177488	0.00518971
TWIST1	-0.176701	0.0194973
UBQLN4	-0.176133	0.00182008
PMS2P1	-0.173587	0.00142055
KDM1A	-0.173469	2.87e-06
HMGN1	-0.17329	0.000512676
OGG1	-0.167988	0.000529517
C1QBP	-0.167879	0.0169666
CSNK1E	-0.157363	0.00102967
NONO	-0.155896	5.36e-05
CENPS	-0.155362	0.0265319
PRPF19	-0.151146	0.00924241
RAD51C	-0.148091	0.0142106
REXO4	-0.145332	0.00155256
MACROH2A1	-0.144321	8.59e-05
ADPRS	-0.144293	0.00878825
KAT5	-0.14388	0.000420372
MSH6	-0.140789	0.00391316
TOP3A	-0.138485	0.0173641
NSMCE3	-0.138017	0.000796992
BRD8	-0.137373	0.0158844
RECQL5	-0.13488	0.0272031
CHCHD4	-0.133084	0.010565
VCP	-0.132515	0.00958475
RNF8	-0.130834	8.85e-05
ASCC2	-0.130379	0.00425371
RFC1	-0.128739	0.000449367
BCCIP	-0.128105	0.0208432
ENY2	-0.127826	0.000540361
USP10	-0.126707	0.00491203
MRGBP	-0.125257	0.0100699
RUVBL1	-0.125252	0.0143459
ERCC1	-0.124676	0.0271407
PPP5C	-0.123563	0.045436
UBE2N	-0.122947	0.00794904
KAT2A	-0.121796	0.0373737
RBX1	-0.120623	0.00182128
DHX9	-0.119454	0.0366092
SUPT16H	-0.11914	0.0459235
ERCC3	-0.118047	0.000763265
CINP	-0.116762	0.020357
PARK7	-0.114797	0.000821066
SENP3	-0.114357	0.0113323
TADA3	-0.114335	0.0412784
TAF9	-0.11271	0.0185491
SMUG1	-0.103533	0.0210602
ATXN7L3	-0.10341	0.00677867
TAF5L	-0.102395	0.0294509
SMARCD1	-0.0986885	0.00830479
SUPT20H	-0.0952862	0.00571177
EYA3	-0.0947118	0.0232974
POLDIP2	-0.0806647	0.0196735
UIMC1	-0.0804924	0.0351278
UBE2V1	-0.0749727	0.0319332
WDR33	-0.0699324	0.00983046
FAN1	-0.0513981	0.0391895
