## Supplementary Table 4 for "FOXM1 enhances DNA repair in aged cells to maintain the peripheral heterochromatin barrier to senescence enhancers"

### Sheet: Table 4
Supplementary Table 4. ChEA3 analysis of transcription factors associated with robustly downregulated DNA repair genes in aged HDFs.
Transcription Factor / DNA-Binding Protein	1/log(Score)	Associated Genes
E2F4	0.405299	29
FOXM1	1.18329	28
TFDP1	1.12448	28
E2F1	1.05696	28
ZNF367	1.24749	27
E2F7	0.953091	27
MYBL2	0.671604	27
FLI1	0.376929	27
E2F8	0.715338	26
ZNF695	1.01493	25
CENPA	1.66096	24
MXD3	0.417938	24
ZNF519	0.359024	24
HMGA1	0.61871	23
ZNF93	0.591647	23
MYB	0.534979	23
ZNF530	0.508005	23
E2F2	0.440623	23
DNMT1	1	22
TCF3	0.55683	22
ZNF492	0.479714	22
CBX2	0.458569	22
ZNF215	0.664386	21
MYBL1	0.435915	21
E2F6	0.393611	21
AHRR	0.383358	21
MYC	0.504093	20
NFYB	0.395628	20
ZNF90	0.541377	19
ZNF724	0.50861	19
KDM5B	0.413006	19
PCGF6	0.412308	19
ZNF124	0.372748	19
CENPT	0.36502	19
ZNF726	0.486167	18
CTCF	0.446071	18
IRF1	0.373062	18
IRF3	0.356824	18
ZNF714	0.510044	17
ZNF100	0.501094	17
ZNF92	0.500545	17
E2F3	0.446668	17
TFAP4	0.425312	17
ZNF511	0.422846	17
MAX	0.398533	17
NFYA	0.394274	17
CREB1	0.380982	17
MXI1	0.346946	17
ZNF85	0.336487	17
PA2G4	0.739545	16
MAZ	0.500436	16
THAP10	0.465486	16
STAT1	0.413599	16
CREM	0.364915	16
TP53	0.506101	15
TEAD4	0.478491	15
RFX5	0.441906	15
SP1	0.412447	15
CTCFL	0.406207	15
ZNF384	0.395911	15
PRMT3	0.390149	15
HNF4A	0.388095	15
ZNF257	0.384681	15
HMX2	0.374018	15
CEBPB	0.371052	15
ZNF273	0.366163	15
TGIF2	0.575247	14
ZBED4	0.532774	14
ETV4	0.517607	14
IRF4	0.399962	14
ELK1	0.396318	14
ZKSCAN1	0.393922	14
ZNF143	0.389058	14
FOS	0.369173	14
ELK4	0.36585	14
GABPA	0.365465	14
TCF7L2	0.352123	14
ZNF670	0.521797	13
GATA1	0.469552	13
E2F5	0.463444	13
PRDM13	0.428366	13
CUX1	0.420676	13
ATF1	0.419939	13
PAX5	0.415593	13
USF1	0.413287	13
NRF1	0.412391	13
SP2	0.389556	13
ZNF473	0.383045	13
BHLHE40	0.380758	13
HMX3	0.370715	13
SP4	0.368781	13
LEUTX	0.363774	13
JUN	0.35896	13
ZNF730	0.591647	12
HMGA2	0.474028	12
ARNTL2	0.416934	12
DRAP1	0.412586	12
MYCN	0.403694	12
TERF1	0.384794	12
RUNX1	0.375737	12
