## Supplementary Table 6 for "FOXM1 enhances DNA repair in aged cells to maintain the peripheral heterochromatin barrier to senescence enhancers"

### Sheet: Table 6
Supplementary Table 6. ChEA3 analysis of transcription factors associated with the FOXM1 DNA Repair gene network.
Transcription Factor / DNA-Binding Protein	1/log(Score)	Associated Genes
MYBL2	1.05696	56
E2F4	0.488734	53
FOXM1	1.2657	52
E2F1	1.23014	52
E2F7	1.03757	50
TFDP1	0.840102	47
E2F8	0.579954	45
ZNF367	1.18329	44
MYC	0.457434	44
CUX1	0.405936	41
FLI1	0.364445	39
CENPA	1.23014	38
ZNF695	0.906802	38
ZNF93	0.670528	37
HMGA1	0.590629	37
KDM5B	0.421227	37
E2F6	0.383959	37
ZNF714	0.465285	36
MYBL1	0.459052	36
CREM	0.356842	36
DNMT1	0.775173	34
TCF3	0.522517	34
MYB	0.499244	34
CTCF	0.496293	34
CBX2	0.430393	34
ZNF492	0.429861	34
GATA1	0.400315	34
NFYB	0.39365	34
ZNF124	0.370751	34
ZNF519	0.3507	34
ZNF530	0.458328	33
E2F2	0.411647	33
PAX5	0.403318	33
IRF1	0.384552	32
AHRR	0.373531	32
ZNF215	0.599148	31
ZNF90	0.479549	31
MXD3	0.397476	31
HNF4A	0.386275	31
PA2G4	0.719856	29
GABPA	0.467799	29
ZNF100	0.458148	29
ZNF724	0.445578	29
STAT1	0.407789	29
HMX2	0.373723	29
IRF3	0.357509	29
TGIF2	0.5849	28
TP53	0.505166	28
SETDB1	0.495983	28
RFX5	0.463185	28
NFYA	0.458088	28
ZNF726	0.435	28
ELK4	0.433693	28
E2F3	0.415241	28
PCGF6	0.395628	28
IRF4	0.39311	28
ZNF257	0.380565	28
ZBED4	0.555059	27
PRMT3	0.474028	27
ZNF318	0.444217	27
TEAD4	0.443311	27
STAT3	0.415183	27
TCF7L2	0.415007	27
CREB1	0.396543	27
HMX3	0.370191	27
MBD4	0.370132	27
ZNF273	0.355192	27
CEBPZ	0.525162	26
ZNF92	0.485898	26
SP1	0.391859	26
ZNF85	0.354444	26
JUN	0.353621	26
YY1	0.508005	25
TERF1	0.460463	25
ZNF384	0.394748	25
MAX	0.362125	25
ETV4	0.474332	24
TBP	0.425981	24
NRF1	0.389235	24
ELK1	0.378662	24
GATA2	0.377384	24
MXI1	0.354453	24
ZNF730	0.616048	23
ZNF107	0.541977	23
ZNF670	0.484389	23
ZBTB33	0.446518	23
ZFX	0.436167	23
ZNF143	0.401297	23
MAZ	0.392727	23
BHLHE40	0.388496	23
ZKSCAN1	0.387801	23
GTF2B	0.373941	23
CEBPB	0.372064	23
FOS	0.359821	23
ZNF280C	0.517376	22
E2F5	0.452588	22
TFAP2A	0.411565	22
ATF1	0.40921	22
GATA3	0.40653	22
MYCN	0.392918	22
