## Supplementary Table 7 for "FOXM1 enhances DNA repair in aged cells to maintain the peripheral heterochromatin barrier to senescence enhancers"

### Sheet: Table 7
Supplementary Table 7. Mean expression change of the FOXM1 DNA repair network with age in murine cell types. Obtained from the Tabula Muris Senis scRNA-seq dataset
Tissue	Mean Coefficient	SE Coefficient	p-value	padjust	Significance Level
Marrow.promonocyte	-0.00268212	0.000288528	4.32462e-13	8.38977e-11	***
Trachea.T cell	-0.0155583	0.00231316	2.03352e-08	1.41512e-06	***
Marrow.hematopoietic precursor cell	-0.00234304	0.000361654	2.18833e-08	1.41512e-06	***
Marrow.naive T cell	-0.00105325	0.000165723	3.51034e-08	1.70252e-06	***
Marrow.NK cell	-0.00464409	0.000762931	1.25871e-07	4.6477e-06	***
Marrow.granulocytopoietic cell	-0.00298676	0.000498959	1.43743e-07	4.6477e-06	***
SCAT.myeloid cell	-0.00197234	0.000332833	2.29852e-07	6.37019e-06	***
Marrow.late pro-B cell	-0.00381529	0.00069277	8.70547e-07	2.11108e-05	***
Lung.T cell	-0.00432917	0.000851862	7.36938e-06	0.000158851	***
Bladder.endothelial cell	-0.00287578	0.00050406	2.56802e-05	0.000498197	***
Marrow.hematopoietic stem cell	-0.00277935	0.000635728	5.17705e-05	0.000913043	***
Lung.pulmonary interstitial fibroblast	-0.00736974	0.00112673	6.44669e-05	0.000986212	***
Spleen.megakaryocyte-erythroid progenitor cell	0.00282647	0.000657207	6.60864e-05	0.000986212	***
Trachea.basal epithelial cell of tracheobronchial tree	-0.0031903	0.000744452	0.000107069	0.00148366	**
Brain_Non-Myeloid.neuron	-0.0044186	0.000987535	0.000145892	0.00180242	**
Pancreas.pancreatic A cell	-0.00165372	0.000404125	0.000152761	0.00180242	**
Bladder.bladder cell	-0.00138885	0.000343581	0.000157944	0.00180242	**
Liver.myeloid leukocyte	-0.00148168	0.000363391	0.00018295	0.0019718	**
Trachea.endothelial cell	-0.00448189	0.000898438	0.000239195	0.00244231	**
Marrow.granulocyte monocyte progenitor cell	-0.00340515	0.000869899	0.000272367	0.00264196	**
Limb_Muscle.skeletal muscle satellite cell	-0.00105255	0.000276935	0.000348468	0.00321918	**
Trachea.fibroblast	-0.00281527	0.000749804	0.00045324	0.00399676	**
Trachea.macrophage	-0.00266478	0.000713765	0.000682044	0.00575289	**
Skin.keratinocyte stem cell	-0.00504537	0.00142344	0.000871253	0.0069151	**
Heart.monocyte	-0.00169242	0.000479636	0.000914808	0.0069151	**
GAT.myeloid cell	-0.000995498	0.000282467	0.000926766	0.0069151	**
Large_Intestine.epithelial cell of large intestine	0.00140869	0.00041325	0.00119255	0.00856867	**
Bladder.leukocyte	-0.00161848	0.000426436	0.00129167	0.0089494	**
Pancreas.pancreatic B cell	-0.00117329	0.000351343	0.00147165	0.0098448	**
Kidney.podocyte	-0.00130454	0.000368626	0.00165628	0.0107106	*
Heart_and_Aorta.leukocyte	-0.000991244	0.000309365	0.00240422	0.0150458	*
Lung.alveolar macrophage	-0.00130231	0.000413449	0.00258239	0.0156557	*
Brain_Non-Myeloid.oligodendrocyte precursor cell	-0.00216556	0.000639367	0.00304531	0.0179027	*
Marrow.erythroblast	-0.00114812	0.000379461	0.00369459	0.0210809	*
Spleen.proerythroblast	0.00213379	0.000708604	0.00384927	0.0213359	*
Thymus.thymocyte	0.00215884	0.00072498	0.00423212	0.0228064	*
Liver.Kupffer cell	0.0015223	0.000513297	0.00437841	0.0229571	*
Large_Intestine.intestinal crypt stem cell	-0.00157352	0.000543635	0.00534489	0.0272871	*
SCAT.endothelial cell	-0.00199025	0.000625103	0.00559081	0.0278107	*
Trachea.smooth muscle cell of trachea	-0.00512157	0.00132385	0.00600308	0.0284048	*
Heart.T cell	-0.00251665	0.000815219	0.00599857	0.0284048	*
Heart_and_Aorta.cardiomyocyte	-0.00204461	0.000525867	0.00656304	0.028937	*
Marrow.monocyte	-0.000546853	0.000189244	0.00627269	0.028937	*
Kidney.kidney proximal convoluted tubule epithelial cell	-0.000477922	0.000164718	0.00654426	0.028937	*
MAT.myeloid cell	-0.00225867	0.000641369	0.00678976	0.0292714	*
Marrow.megakaryocyte-erythroid progenitor cell	-0.000587435	0.00021077	0.00717747	0.0296262	*
Kidney.kidney collecting duct principal cell	0.00100706	0.000333233	0.00705806	0.0296262	*
Spleen.granulocyte	0.00129483	0.000472213	0.00866882	0.0350365	*
Brain_Non-Myeloid.astrocyte	-0.00185168	0.000528058	0.00962583	0.0381104	*
Marrow.precursor B cell	-0.000841754	0.000316423	0.0100813	0.0391154	*
Liver.mature NK T cell	-0.00602749	0.00190318	0.0128504	0.0488112	*
Marrow.granulocyte	-0.000232654	9.08686e-05	0.0130834	0.0488112	*
Kidney.brush cell	-0.00162452	0.000487849	0.0135239	0.0495024	*
Marrow.naive B cell	-0.00121385	0.000478951	0.0139863	0.0502472
SCAT.mesenchymal stem cell of adipose	-0.000786423	0.000311639	0.0143812	0.0507264
SCAT.epithelial cell	-0.00325651	0.00117817	0.0151567	0.052507
Marrow.mature alpha-beta T cell	-0.00224237	0.000921588	0.0190865	0.0649611
Lung.CD8-positive, alpha-beta T cell	0.000911222	0.000352231	0.0199048	0.0665781
Diaphragm.skeletal muscle satellite cell	-0.00195603	0.000815072	0.0207113	0.0671894
Heart.endothelial cell of coronary artery	-0.00118746	0.000499589	0.0207802	0.0671894
Spleen.mature NK T cell	-0.000555184	0.00023063	0.0214618	0.0682555
Heart.atrial myocyte	-0.00184885	0.00068232	0.0256763	0.080342
Thymus.professional antigen presenting cell	-0.00163152	0.000715229	0.0275477	0.0848294
Thymus.DN4 thymocyte	-0.000821001	0.000366311	0.0288508	0.0874539
Heart.valve cell	-0.00134153	0.000535374	0.0302108	0.0901676
Diaphragm.B cell	-0.00271183	0.0010791	0.0315734	0.0928065
Liver.NK cell	0.000852927	0.000383731	0.0347052	0.10049
Thymus.double negative T cell	-0.000639618	0.00028439	0.0359981	0.102701
Marrow.CD4-positive, alpha-beta T cell	-0.00331998	0.00134506	0.0366227	0.102968
Skin.epidermal cell	-0.00189562	0.000884324	0.0379052	0.103572
Brain_Myeloid.macrophage	-0.00183806	0.000721922	0.0376588	0.103572
Diaphragm.mesenchymal stem cell	-0.001757	0.000800181	0.0404447	0.108976
Lung.fibroblast of lung	-0.00109503	0.0004777	0.0420316	0.1117
Kidney.kidney mesangial cell	-0.0010207	0.000402622	0.0461801	0.121067
Lung.endothelial cell of lymphatic vessel	-0.00253422	0.000895292	0.049007	0.126765
Kidney.mesangial cell	-0.00279139	0.000922008	0.050779	0.12962
Diaphragm.endothelial cell	-0.00266235	0.00101731	0.0553135	0.132011
Lung.type II pneumocyte	-0.00145098	0.000563494	0.0554623	0.132011
Heart.endocardial cell	-0.00137527	0.000599612	0.0540458	0.132011
Pancreas.pancreatic ductal cell	-0.00113379	0.000558043	0.0527853	0.132011
Pancreas.pancreatic D cell	-0.000987627	0.000453088	0.0578397	0.132011
Spleen.NK cell	-0.000854126	0.000382185	0.0573489	0.132011
Heart.fibroblast of cardiac tissue	-0.000661194	0.000339438	0.0562711	0.132011
Kidney.macrophage	-0.000350609	0.000177202	0.0568322	0.132011
Bladder.bladder urothelial cell	-0.000324338	0.000166955	0.0569163	0.132011
Mammary_Gland.luminal epithelial cell of mammary gland	0.000502975	0.000262218	0.0600183	0.13539
Brain_Myeloid.microglial cell	-0.000707587	0.000378154	0.06637	0.146337
Limb_Muscle.endothelial cell	0.00028737	0.000152226	0.0663796	0.146337
Thymus.immature T cell	-0.000357402	0.000181655	0.073331	0.159496
Mammary_Gland.T cell	0.00167528	0.000920719	0.0739929	0.159496
Thymus.DN3 thymocyte	-0.00150866	0.000751544	0.0765915	0.163283
Kidney.lymphocyte	-0.000369287	0.000204649	0.0789073	0.166177
Marrow.immature B cell	0.00051405	0.000288151	0.0796621	0.166177
Liver.hepatocyte	-0.000748231	0.000407581	0.0848188	0.175052
Spleen.CD8-positive, alpha-beta T cell	0.00101173	0.000539346	0.093818	0.191586
SCAT.B cell	-0.00107085	0.000553928	0.0984249	0.1989
Lung.bronchial smooth muscle cell	-0.000515751	0.000304211	0.10122	0.20244
Heart_and_Aorta.fibroblast of cardiac tissue	-0.000461888	0.000262393	0.104562	0.204899
Tongue.keratinocyte	-0.000249306	0.000150919	0.103954	0.204899
Brain_Non-Myeloid.endothelial cell	-0.000646793	0.000394542	0.106554	0.206714
Lung.B cell	0.000321342	0.00019217	0.112249	0.215606
Lung.neutrophil	-0.00198982	0.000811458	0.116101	0.22082
Trachea.granulocyte	-0.0044792	0.00208174	0.117399	0.22112
Lung.classical monocyte	0.000688905	0.0004334	0.120558	0.224887
Lung.CD4-positive, alpha-beta T cell	0.00104486	0.000522805	0.122241	0.225854
Brain_Non-Myeloid.brain pericyte	-0.00111992	0.000650411	0.127113	0.232256
Spleen.macrophage	-0.000222723	0.000143014	0.1281	0.232256
Lung.non-classical monocyte	-0.000507439	0.000283818	0.134421	0.240479
Tongue.basal cell of epidermis	0.000579083	0.000382144	0.135114	0.240479
BAT.myeloid cell	-0.00183598	0.00114817	0.139471	0.245976
Kidney.kidney distal convoluted tubule epithelial cell	0.00108964	0.000555332	0.145848	0.254906
Pancreas.pancreatic acinar cell	-0.000305057	0.000201724	0.15006	0.259925
MAT.CD4-positive, alpha-beta T cell	-0.00134281	0.000803745	0.16118	0.274289
Large_Intestine.large intestine goblet cell	-0.000488611	0.000343834	0.160652	0.274289
Diaphragm.macrophage	0.00184471	0.000970883	0.171651	0.289568
Spleen.T cell	0.00023424	0.000167555	0.174888	0.292486
Lung.adventitial cell	-0.000793443	0.000506358	0.178109	0.295326
Skin.basal cell of epidermis	-0.000635131	0.00047139	0.183106	0.301038
Mammary_Gland.endothelial cell	0.000534009	0.000368958	0.193429	0.315338
Mammary_Gland.basal cell	-0.000503618	0.000384465	0.199253	0.319463
MAT.macrophage	0.00047586	0.000349312	0.198114	0.319463
BAT.T cell	-0.00156359	0.000882585	0.201594	0.320568
Aorta.professional antigen presenting cell	0.00669996	0.00312827	0.205067	0.323438
Limb_Muscle.Schwann cell	0.000772729	0.000447578	0.220442	0.344884
Large_Intestine.secretory cell	0.000846005	0.000686087	0.222517	0.345347
Marrow.basophil	-0.00100355	0.000833638	0.233548	0.35959
GAT.B cell	-0.000673859	0.000530747	0.238799	0.364779
Limb_Muscle.mesenchymal stem cell	-0.000211717	0.000182155	0.249878	0.378722
Lung.intermediate monocyte	-0.000573694	0.000413468	0.254274	0.379455
Heart_and_Aorta.endocardial cell	-0.000295154	0.000234741	0.252683	0.379455
BAT.B cell	-0.000775811	0.000575608	0.262067	0.388099
Aorta.aortic endothelial cell	-0.000581609	0.000484928	0.265446	0.390125
Kidney.kidney loop of Henle thick ascending limb epithelial cell	0.000413437	0.000346218	0.281916	0.411216
Mammary_Gland.B cell	0.00053527	0.000481235	0.287636	0.416428
Mammary_Gland.stromal cell	0.000402957	0.000364035	0.298972	0.429633
Lung.mature NK T cell	-0.00112229	0.000852123	0.303909	0.433517
Kidney.kidney collecting duct epithelial cell	-0.00105795	0.000763833	0.308036	0.436197
Mammary_Gland.macrophage	0.000415687	0.000394986	0.314108	0.441572
Lung.pericyte cell	0.00115546	0.000761737	0.323601	0.451645
Spleen.macrophage dendritic cell progenitor	-0.000632045	0.000491881	0.32932	0.456343
Tongue.Langerhans cell	0.000490521	0.000410623	0.343936	0.473217
Heart.ventricular myocyte	-0.00089197	0.000792977	0.354035	0.482379
BAT.endothelial cell	-0.000535367	0.000447297	0.356228	0.482379
Kidney.T cell	-0.00047329	0.000492953	0.358054	0.482379
MAT.endothelial cell	0.000483096	0.000415811	0.370331	0.495478
Pancreas.leukocyte	-0.00201456	0.00232356	0.401947	0.529777
Lung.vein endothelial cell	-0.000549745	0.000502529	0.405355	0.529777
Marrow.macrophage	-0.00019605	0.000232636	0.40689	0.529777
Spleen.immature NKT cell	0.000390464	0.000461372	0.404914	0.529777
MAT.B cell	-0.000523813	0.000630186	0.425763	0.550653
Marrow.early pro-B cell	-0.00181269	0.00166152	0.442899	0.569022
Skin.bulge keratinocyte	-0.000313779	0.000412835	0.454197	0.579698
Lung.smooth muscle cell of the pulmonary artery	0.000483585	0.000483426	0.474009	0.600512
Kidney.kidney loop of Henle ascending limb epithelial cell	0.000813844	0.000776873	0.476695	0.600512
Kidney.epithelial cell of proximal tubule	-0.000135922	0.000199073	0.512554	0.641519
MAT.mesenchymal stem cell of adipose	0.00018792	0.000297766	0.541192	0.673021
Liver.B cell	-0.000335104	0.000523932	0.547019	0.675935
GAT.endothelial cell	-0.000365942	0.000555921	0.577129	0.70417
Heart_and_Aorta.smooth muscle cell	0.000291658	0.00041516	0.576292	0.70417
Lung.plasmacytoid dendritic cell	-0.000666962	0.000779466	0.582692	0.706513
Lung.myeloid dendritic cell	-0.000150645	0.000268349	0.590039	0.706589
Liver.endothelial cell of hepatic sinusoid	0.000273842	0.000483118	0.586448	0.706589
Large_Intestine.enterocyte of epithelium of large intestine	0.000175797	0.000337434	0.604364	0.71672
Limb_Muscle.T cell	0.000256175	0.000480939	0.605887	0.71672
Brain_Non-Myeloid.interneuron	0.000413068	0.000624373	0.635026	0.746637
Heart.smooth muscle cell	-0.000531485	0.00075285	0.643385	0.751907
Lung.ciliated columnar cell of tracheobronchial tree	-0.00045672	0.000713414	0.651429	0.75675
Pancreas.pancreatic stellate cell	-0.000573637	0.000888181	0.665784	0.767877
MAT.CD8-positive, alpha-beta T cell	0.000374664	0.000715953	0.668924	0.767877
Spleen.B cell	-6.79102e-05	0.000175159	0.699653	0.798427
Large_Intestine.Brush cell of epithelium proper of large intestine	-0.000194103	0.00046771	0.724891	0.808212
GAT.mesenchymal stem cell of adipose	9.46423e-05	0.000256984	0.721122	0.808212
Kidney.kidney capillary endothelial cell	0.000300391	0.000641605	0.724543	0.808212
GAT.T cell	0.000552827	0.00111257	0.71263	0.808212
Pancreas.endothelial cell	-0.000327012	0.000868162	0.732895	0.812467
Spleen.CD4-positive, alpha-beta T cell	-0.000150335	0.000432478	0.755259	0.832502
Spleen.plasma cell	-5.75143e-05	0.000185858	0.768348	0.838266
Aorta.fibroblast of cardiac tissue	0.00059515	0.0016995	0.769131	0.838266
Limb_Muscle.macrophage	5.13283e-05	0.000186109	0.783684	0.849355
Lung.NK cell	6.74109e-05	0.000260935	0.798761	0.860887
Kidney.kidney cortex artery cell	-0.000114992	0.000397525	0.808399	0.866461
Limb_Muscle.skeletal muscle cell	0.000197127	0.000502036	0.826181	0.880654
Brain_Non-Myeloid.oligodendrocyte	-8.15754e-05	0.000374776	0.832846	0.882907
Large_Intestine.enteroendocrine cell	-7.67068e-05	0.000351909	0.8499	0.89609
Limb_Muscle.B cell	-4.05641e-05	0.000262346	0.878699	0.921447
MAT.T cell	-0.000641205	0.00255981	0.885583	0.923673
Heart_and_Aorta.endothelial cell of coronary artery	3.19068e-05	0.000246052	0.899034	0.932688
Kidney.fenestrated cell	-3.61905e-05	0.000275981	0.904408	0.933272
Marrow.plasma cell	3.41544e-05	0.000313424	0.915838	0.940066
BAT.mesenchymal stem cell of adipose	-3.42342e-05	0.000467221	0.95405	0.963988
Kidney.fibroblast	-3.36547e-05	0.000410962	0.950805	0.963988
Limb_Muscle.smooth muscle cell	-1.33594e-05	0.000184893	0.951685	0.963988
Pancreas.pancreatic PP cell	-5.8966e-05	0.00134245	0.970617	0.975646
Marrow.proerythroblast	2.65047e-06	0.000163764	0.987364	0.987364
